# A Latent Activated Olfactory Stem Cell State Revealed by Single-Cell Transcriptomic and Epigenomic Profiling

**DOI:** 10.1101/2023.10.26.564041

**Authors:** Koen Van den Berge, Dana Bakalar, Hsin-Jung Chou, Divya Kunda, Davide Risso, Kelly Street, Elizabeth Purdom, Sandrine Dudoit, John Ngai, Whitney Heavner

## Abstract

The olfactory epithelium is one of the few regions of the nervous system that sustains neurogenesis throughout life. Its experimental accessibility makes it especially tractable for studying molecular mechanisms that drive neural regeneration in response to injury. In this study, we used single-cell sequencing to identify the transcriptional cascades and epigenetic processes involved in determining olfactory epithelial stem cell fate during injury-induced regeneration. By combining gene expression and accessible chromatin profiles of individual lineage-traced olfactory stem cells, we identified transcriptional heterogeneity among activated stem cells at a stage when cell fates are being specified. We further identified a subset of resting cells that appears poised for activation, characterized by accessible chromatin around wound response and lineage-specific genes prior to their later expression in response to injury. Together these results provide evidence for a latent activated stem cell state, in which a subset of quiescent olfactory epithelial stem cells are epigenetically primed to support injury-induced regeneration.
