## Supplementary File 1 for "A Latent Activated Olfactory Stem Cell State Revealed by Single-Cell Transcriptomic and Epigenomic Profiling"

### Sheet: Shared
Arid5a
Srebf1
Arntl2
Ebf2
Hmga1
Hmga2
Uncx
Nr4a2
Nfat5
Creb3l2
Zfp560
Gatad1
Cbx4
Tcea1
Taf10
Pdlim4
Ccnt2
Pbxip1
Tet2

### Sheet: Neuronal
Aff3
Arid3b
Arid3a
Kdm5a
Jarid2
Arid4b
Kdm5b
Arid3c
Mlxipl
Id3
Arnt2
Ascl1
Tcf3
Id2
Id4
Mxd3
Mxi1
Bhlhe41
Neurod1
Mitf
Ascl3
Mycn
Neurod6
Neurod2
Olig2
Olig1
Hes5
Nhlh2
Neurog1
Nhlh1
Tcf4
Hes6
Tcf15
Ddit3
Creb5
Cebpg
Camta1
Camta2
Ebf3
Ebf2
Ebf4
Ebf1
Carhsp1
Nfix
Onecut2
Dmrt3
Dmrta2
E2f2
E2f7
E2f1
E2f8
Etv5
Etv4
Foxg1
Foxp1
Foxj1
Foxi1
Foxo6
Hbp1
Hmgxb3
Ssrp1
Whsc1
Sox11
Hmgb1
Hmgb2
Tox3
Pbrm1
Tox
Smarce1
Hmgb3
Hmga2
Lhx2
Dlx3
Pknox1
Zhx1
Shox2
Uncx
Dlx6
Pbx4
Barx2
Pknox2
Zfhx2
Emx2
Msx1
Pbx1
Hopx
Tgif2
Hsf2
Lcorl
Irf5
Mbd3
Setdb2
Mbd2
Myb
Rcor2
Mybl1
Dnajc2
Rcor1
Smarcc1
Nfyb
Trp53
Sub1
Pou2f2
Pou2f3
Prox1
Rfx2
Rfx3
Nfatc2
Nfatc1
Mef2a
Stat4
Eomes
Tead2
Atf2
Creb3l1
Batf
Atf5
Batf2
Bach2
Tub
Tulp1
Zbtb46
Zbtb7b
Zbtb38
Zbtb3
Dpf2
Zfp821
Bcl11a
Zfp287
Zfp184
Zfp655
Gtf3a
Zfp687
Zfp354a
Zfp263
Zfp523
Zeb1
Klf7
Zfp64
Zkscan14
Fezf1
Mzf1
Zik1
Maz
Zfp90
Zfp157
Zfp113
Zscan2
Zfp597
Zfp386
Snai1
Zfp784
Zfp444
Zfp688
Zfp423
Zfp560
Tshz1
Tshz2
Bcl11b
Zfp407
Zfp644
Zfp61
Zfp112
Zfp667
Zkscan4
Zfp78
Zfp811
Zfp101
Zfp580
Zfp329
Zfp341
Zfp422
Zfp512
Zfp28
Zfp938
Zfp575
Insm1
Egr4
Zfp9
Zfp94
Zfp664
Myt1
St18
Myt1l
Gata6
Trps1
Zmiz1
Bard1
Bmi1
Camk4
Cbx2
Cbx3
Cbx4
Cdk2
Cdk4
Cdkn2d
Chgb
Dach1
Dnmt1
Dnmt3a
Drg1
Eed
Ezh2
Gabpb1
Aes
Baz1a
Hdac2
Hdac5
Hmgn2
Elavl2
Ldb1
Mcm3
Mcm2
Mcm5
Mcm6
Mcm7
Mtf2
Myef2
Ncoa1
Notch4
Uhrf1
Enpp2
Ppargc1a
Ppp5c
Prkar1a
Ptma
Purb
Rb1
Rnps1
Ruvbl2
Khdrbs1
Siah2
Smarcb1
Tcea1
Trim24
Trim28
Tle1
Tle2
Tle3
Tmpo
Tsg101
Ash2l
Gtf2h2
Map3k12
Mapk8
Trp53bp1
Ing4
Pdlim4
Cbx8
Sirt6
Nrbf2
Lsm4
Htatip2
Lrrc6
Cited4
Rbm14
Mycbp
Rybp
Ankrd2
Rnf14
Sertad2
Sirt2
Zmynd11
Ctnnbl1
Fank1
Ssbp2
Polr2g
Gtf2e2
Phf5a
Ankra2
Mllt3
Dpf3
Basp1
Phf7
Nkd2
Ssbp3
Bclaf1
Nptxr
Acyp2
Lbh
Brd8
Hdac9
Abtb1
Tfap4
Gtf2a1
Smarca5
Ankrd10
Bmyc
Chd4
Uhrf2
Lmo1
Ank2
Tle6
Brdt
Ivns1abp
Rem2
Trib3
Ddx58
Thrap3
Tardbp
Hdac11
Scap
Tbpl1
Mllt6
Shprh
Akna
Ascl4
Casz1
Csrnp2
Csrnp3
Dmrtc1a
Dnajc21
Dnmt3b
Fubp1
Hnrnpk
Kat6b
Kcnip3
Lyar
Maf1
Matr3
Mbnl3
Mllt11
Mycl
Nono
Npas4
Ovol3
Parp1
Pcbp4
Phf20
Phtf2
Plek
Purg
Rlf
Runx1t1
Sfpq
Smarcd1
Smarcd2
Tet1
Tet3
Thap8
Ttf2
Yeats4
Zc3h6
Zfp14
Zfp365
Zfp385b
Zfp428
Zfp474
Zfp518b
Zfp608
Zmat3
Zmat4

### Sheet: Sustentacular
Tal2
Heyl
Grhl1
Dmrta1
Spdef
Elf5
Sox10
Sox21
Sox2
Otx2
Thap4
Rarb
Nr3c2
Plagl1
Plagl2
Gas7
Lmo2
Notch2
Sqstm1
Phtf1
Ppp1r1b
Nupr1
Sec14l2
Rai14
Ugp2
Gtf2b
Bmp2
Lrrfip1
Phb2
Zfp750
Zgpat

### Sheet: rHBC
Hif1a
Ascl2
Myc
Hes1
Bhlhe40
Scx
Cebpb
Etv1
Foxo1
Nr3c1
Sox15
Tcf7l1
Dlx4
Zfhx4
Isl1
Irf1
Irf6
Irf8
Smad7
Nr4a1
Nr4a2
Trp63
Ppara
Fosb
Fos
Atf3
Creb3l4
Jdp2
Maff
Jun
Junb
Maf
Nfil3
Dbp
Mafb
Hnf4g
Nr1d1
Zfp839
Klf6
Ikzf4
Klf4
Snai2
Klf15
Egr2
Egr1
Klf2
Fah
Nab2
Tgfb1i1
Tle4
Tob1
Sertad1
Xab2
Sncaip
Rfxap
Csrnp1
L3mbtl3
Nfkbiz
Prdm11
Zfp36l2
Zfp385a
